# Rodent Origins and Human-Mediated Evolutionary Dynamics of PRRSV

**DOI:** 10.1101/2025.11.25.690366

**Authors:** Dinko Novosel, Andreja Jungic, Omar Rota-Stabelli, Marti Cortey, Ino Curik, Enric Mateu

## Abstract

Porcine reproductive and respiratory syndrome virus (PRRSV) is among the most economically damaging swine pathogens worldwide, yet its evolutionary origins and the forces driving its diversification remain unclear. Using complete arterivirus genomes, we applied an integrative, high-resolution phylogenomic framework that combined time-calibrated evolutionary inference with recombination- and introgression-aware analyses. This approach resolved the divergence history of PRRSV and uncovered a cryptic mosaic genome and reticulation shaped by recurrent recombination and interspecies viral gene flow. We show that North American and European lineages diverged in the late 19th century – long before the emergence of disease on either continent and that their closest relatives are rodent arteriviruses, indicating a rodent ancestry. Genome-wide scans further reveal that PRRSV evolution is driven by adaptive changes in the glycoprotein ORF3, whereas the replicase genes remain a conserved genomic backbone. Demographic reconstructions suggest that the intensification of pig farming in the mid-20th century-imposed transmission bottlenecks that amplified genetic drift and accelerated the fixation of advantageous variants. Together, these findings rewrite the evolutionary timeline of PRRSV and provide a framework for understanding how human practices shape the emergence and spread of viral pathogens across animal and human health.
