## Supplementary material for "Rodent Origins and Human-Mediated Evolutionary Dynamics of PRRSV": Table_S3_of_selection_results.xlsx

### Sheet: List 1
	Table S3 Selection analysisi across PRRSV and related arteriviruses
	PRRSV
			MEME		FEL				SLAC				FUBAR		BUSTED
	dN/dS ratio	codons	episodic positive	%	pervasive diversifying positive	%	negative	%	negative	%	pervasive diversifying positive	%	pervasive diversifying positive		diversifying selection	negative selection	neutral evolution
ORF7	0.1975	132	6	0.0454	1	0.0075	71	0.5378	61	0.4621	0	0	2	0.0625	0.10021	0.71726	0.20223
ORF6	0.1294	174	2	0.0114	0	0	105	0.6034	99	0.5689	0	0	0	0	0.03741	0.85453	0.13787
ORF5	0.2204	205	12	0.0585	9	0.0439	122	0.5951	110	0.5365	8	0.039	12	0.0585	0.04229	0.77033	0.23431
ORF4	0.2103	184	13	0.0706	9	0.0489	119	0.6467	115	0.625	4	0.0217	10	0.0543	0.09033	0.77561	0.21409
ORF3	0.3284	352	37	0.1051	31	0.088	144	0.409	125	0.3551	21	0.0596	40	0.1136	0.03102	0.45047	0.3238
ORF2a	0.1895	279	25	0.0896	22	0.0788	143	0.5125	133	0.4767	10	0.0358	25	0.0896	0.11643	0.43499	0.2099
ORF1b	0.0535	1467	5	0.0034	2	0.0013	1296	0.8834	1308	0.8916	1	0.0006	1	0.0006	0.0015	0.8902	0.07169
ORF1a	0.1854	2773	50	0.018	13	0.0046	1659	0.5982	1657	0.5975	13	0.0046	9	0.0032	0.00464	0.78729	0.21773
	AV
ORF7	0.1771	261	3	0.0114	1	0.0038	76	0.2911	61	0.2337	0	0	0	0	0.11754	0.62286	0.18991
ORF6	0.1270	206	2	0.0097	0	0	126	0.6116	99	0.4805	0	0	0	0	0.07777	0.65901	0.13444
ORF5	0.1943	331	10	0.0302	4	0.012	156	0.4712	141	0.4259	2	0.006	6	0.0181	0.15963	0.56183	0.22369
ORF4	0.2003	277	18	0.0649	8	0.0288	122	0.4404	109	0.3935	1	0.0036	7	0.0252	0.08201	0.68189	0.21976
ORF3	0.3233	400	39	0.0975	29	0.0725	144	0.36	111	0.2775	10	0.025	38	0.095	0.04213	0.61271	0.32092
ORF2a	0.1764	369	22	0.0596	17	0.046	160	0.4336	146	0.3956	3	0.0081	19	0.0514	0.13795	0.60454	0.20773
ORF1b	0.0494	1560	4	0.0025	1	0.0006	1393	0.8929	1346	0.8628	0	0	1	0.0006	0.00237	0.84995	0.06642
ORF1a	0.1730	3043	47	0.0015	9	0.0029	1835	0.603	1838	0.604	5	0.0016	3	0.0009	0.14415	0.65766	0.20298
	REL
	US	EU	RAV	MGAV	PRRSVEU1	PRRSVEU2	PRRSVEU3	PRRSVUSCHI	PRRSVUSHUN	PRRSVUSUS
	no	relax	intensific		relex	no			no
	no	relax	intensific		relax	no	no		no
	intensific	relax	intensific		relax	no	no		no
	relax	intensific	no		no	no	no		no
	no	no	no	no	relax	no	intensific		no
	relax	relax	no	relax	no	no	no		no
	no	no	relax		relax	no	intensific	no	no	no
	intensific	relax	relax		no	no	intensific	no	relex	intensific
	PRRSVUS	PRRSVEU	RAV	PRRSV	PRRSVEU1	PRRSVEU2	PRRSVEU3	PRRSVUSCHI	PRRSVUSHUN	PRRSVUSUS
	no	relax	intensific	no	relax	no	no
	no	relax	intensific	no	relax	no	no
	intensific	relax	intensific	no	relax	no	no
	relax	intensific	no	intensific	relax	no	no
	relax	no	intensific	no	relax	no	relax
	intensific	relax	no	no	relax	no
	intensific	relax	intensific	relax	relax	no	no	relex	no	no
	relax	relax	relax	relax	relax	no	intensific	no	no	relex
